# Diploidy confers genomic instability in *Schizosaccharomyces pombe*

**DOI:** 10.1101/2025.02.04.636513

**Authors:** Joshua M. Park, Daniel F. Pinski, Susan L. Forsburg

## Abstract

Whole genome duplication, or polyploidy, has been implicated in driving genome instability and tumorigenesis. Recent studies suggest that polyploidy in tumors promotes cancer genome evolution, progression, and chemoresistance resulting in worse prognosis of survival. The mechanisms by which whole genome duplications confer genome instability are not yet fully understood. In this study, we use *Schizosaccharomyces pombe* (fission yeast) diploids to investigate how whole genome duplication affects genome maintenance and response to stress. We find that *S. pombe* diploids are sensitive to replication stress and DNA damage, exhibit high levels of loss of heterozygosity, and become dependent on a group of ploidy-specific lethal genes for viability. These findings are observed in other eukaryotic models suggesting conserved consequences of polyploidy. We further investigate ploidy-specific lethal genes by depleting them using an auxin-inducible degron system to elucidate the mechanisms of genome maintenance in diploids. Overall, this work provides new insights on how whole genome duplications lead to genome instability.
