## Supplemental Table 1 for "Diploidy confers genomic instability in *Schizosaccharomyces pombe*"

### Sheet: Sheet1
Table S1
Strain	Genotype	Source
FY392	h- ade6-M210 his3-D1 leu-32 ura4-D18	Lab stock
FY415	h- rad9∆::ura4+ ade6-704 leu1-32 ura4-D18	Lab stock
FY526	h+ his3-D1 ade6-M216 leu1-32 ura4-D18	Lab stock
FY527	h- his3-D1 ade6-M216 leu1-32 ura4-D18	Lab stock
FY528	h+ his3-D1 ade6-M210 leu1-32 ura4-D18	Lab stock
FY690	h+ his3-D1 leu1-32 ura4-D18	Lab stock
FY766	h90 mat2-102 ade6-M210 leu1-32 ura4-D18	Lab stock
FY1256	h- mad2∆::ura4+ ade6-M210 leu1-32 ura4-D18	He, X. et al. 1997
FY1866	h- smt-0 rad54∆::ura4+ ade6-M216 leu1-32 ura4-D18	Lab stock
FY2552	h- smt-0 rad52∆::[hisG ura4+ hisG] ade6-M216 leu1-32 ura4-D18	Lab stock
FY8951	h+/h+ ade6-M210/ade6-M216 his3-D1/his3-D1 leu1-32/leu1-32 ura4-D18/ura4-D18	This study
FY9503	h- ade6-M216 his3-D1 leu1-32	This study
FY9504	h+ ade6-M216 his3-D1 leu1-32	This study
FY9523	h90 mat2-102 ade6-M210 his3-D1 leu1-32 ura4-D18	This study
FY9524	h90 mat2-102 ade6-M216 his3-D1 leu1-32 ura4-D18	This study
FY9549	h+ ade6-M210 his3-D1 leu1-32	This study
FY9552	h90 mat2-102 ade6-M210 his3-D1 leu1-32	This study
FY9678	h+/h+ ade6-M210 /ade6-M216 his3-D1/his3-D1 leu1-32/leu1-32 ura4+/ura4-D18	This study
FY9679	h+/h+ ade6-M210 /ade6-M216 his3-D1/his3-D1 leu1-32/leu1-32	This study
FY9699	h- smt-0 ade6-M210 his3D-1 leu1-32 ura4-D18	Park, J. and Forsburg, S. 2024
FY9700	h- smt-0 ade6-M216 his3D-1 leu1-32 ura4-D18	This study
FY9730	h- smt-0 rad52-CFP:kanMX ade6-M216 leu1-32 ura4-D18	This study
FY9731	h- smt-0 ssb1-Cerulean::hphMX ade6-M210 can1-1? leu1-32 ura4-D18	This study
FY9738	h- smt-0/h- smt-0 rad22-CFP:kanMX/rad22+ ade6-M210/ade6-M216 leu1-32/leu1-32 ura4-D18/ura4-D18	This study
FY9739	h- smt-0/h- smt-0 ssb1-CFP::hphMX/ssb1+ ade6-M210/ade6-M216 can1-1?/can1-1? leu1-32/leu1-32 ura4-D18/ura4-D18	This study
FY9786	h- smt-0/h- smt-0 ade6-M210/ade6-M216 his3D-1/his3D-1 leu1-32/leu1-32 ura4-D18/ura4-D18	Park, J. and Forsburg, S. 2024
FY9813	h- smt-0 ade6-M210 his3-D1 leu1-32	This study
FY9994	h- smt-0 ura4+@(CU329670.1:1111649_1111650ins) ade6-M210 his3D-1 leu1-32 ura4-D18	This study
FY9995	h- smt-0 ura4+@(CU329671.1:1163928_1163929ins) ade6-M210 his3D-1 leu1-32 ura4-D18	This study
FY10074	h- smt-0/h-smt-0 ura4+@(CU329670.1:1111649_1111650ins)/wt ade6-M210/ade6-M216 his3D-1/his3D-1 leu1-32/leu1-32 ura4-D18/ura4-D18	This study
FY10075	h- smt-0/h-smt-0 ura4+@(CU329671.1:1163928_1163929ins)/wt ade6-M210/ade6-M216 his3D-1/his3D-1 leu1-32/leu1-32 ura4-D18/ura4-D18	This study
FY10188	h- ura4::nat (S. pombe var. kambucha)	This study
FY10228	h+ mcm4-aid-V5-Turg1:kanMX6, arg3::bleMX6-arg3+-Padh1-OsTIR1(F74A)-TADH1	Watson et al. 2021
FY10503	h- smt0 rad54-GFP:hphMX6 ade6-M210 his3-D1? leu1-32 ura4-D18?	This study
FY10660	h- smt-0/h- smt-0 rad54-GFP:hphMX6/rad54+ ade6-M210/ade6-M216 his3-D1/his3-D1? leu1-32/leu1-32 ura4-D18/ura4-D18?	This study
FY10693	h- smt-0 rad52-HAaid-Turg1:kanMX6, arg3::BleMX6-arg1+-Padh1-OsTIRI1F74A)-TADH1 ade6-M210 his3-D1? leu1-32? ura4-D18?	This study
FY10713	h- smt-0/h- smt-0 rad52-HAaid-Turg1::kanMX6/rad52∆::[hisG ura4+ hisG] arg3::BleMX6-arg1+-Padh1-OsTIRI1F74A-TADH1 ade6-M210/ade6-M216 his3-D1?/his3-D1? leu1-32?/leu1-32? ura4-D18?/ura4-D18?	This study
FY10714	h- smt-0/h- smt-0 rad52-HAaid-Turg1::kanMX6/rad52-HAaid-Turg1::kanMX6, arg3::BleMX6-arg1+-Padh1-OsTIRI1F74A-TADH1 ade6-M210/ade6-M216 his3-D1?/his3-D1? leu1-32?/leu1-32? ura4-D18?/ura4-D18?	This study
FY10737	h- smt-0 rad52-aid-V5-Turg1:kanMX6 arg3::bleMX6-arg3+-Padh1-OsTIR1(F74A)-TADH1 ade6-M210 his3-D1? leu1-32? ura4-D18?	This study
FY10746	h- smt-0/h-smt-0 ura4+@(CU329670.1:1111649_1111650ins)/wt natMX6@(CU329670.1:2520371_2520372ins)/wt kanMX6@(CU329670.1:3743907_3743908ins)/wt bleMX6@(CU329670.1:4578059_4578060)/wt ade6-M210/ade6-M216 his3D-1/his3D-1 leu1-32/leu1-32 ura4-D18/ura4-D18	This study
FY10747	h- smt-0/h-smt-0 natMX6@(CU329670.1:1111649_1111650ins)/wt ura4+@(CU329670.1:2520371_2520372ins)/wt kanMX6@(CU329670.1:3743907_3743908ins)/wt bleMX6@(CU329670.1:4578059_4578060)/wt ade6-M210/ade6-M216 his3D-1/his3D-1 leu1-32/leu1-32 ura4-D18/ura4-D18	This study
FY10748	h- smt-0/h-smt-0 natMX6@(CU329670.1:1111649_1111650ins)/wt kanMX6@(CU329670.1:2520371_2520372ins)/wt ura4+@(CU329670.1:3743907_3743908ins)/wt bleMX6@(CU329670.1:4578059_4578060)/wt ade6-M210/ade6-M216 his3D-1/his3D-1 leu1-32/leu1-32 ura4-D18/ura4-D18	This study
FY10750	h- smt-0 exo1∆::kanMX6 ade6-M216 his3-D1 leu1-32 ura4-D18	This study
FY10751	h- smt-0 rad3∆::kanMX6 ade6-M216 leu1-32 ura4-D18	This study
FY10752	h- smt-0/h- smt-0 rad52-aid-V5-Turg1:kanMX6/rad52-aid-V5-Turg1:kanMX6, arg3::bleMX6-arg3+-Padh1-OsTIR1(F74A)-TADH1/arg3::bleMX6-arg3+-Padh1-OsTIR1(F74A)-TADH1 ade6-M210/M216
FY10781	h- smt-0 hht1-RFP::KanMX6 rad52-aid-V5-Turg1:kanMX6 arg3::bleMX6-arg3+-Padh1-OsTIR1(F74A)-TADH1 leu1-32 ura4-D18 his5D ade6-M216 his3-D1? leu1-32? ura4-D18?	This study
FY10785	h- smt-0/h-smt-0 exo1∆::kanMX6/exo1∆::kanMX6 ura4+@(CU329670.1:1111649_1111650ins)/wt natMX6@(CU329670.1:2520371_2520372ins)/wt bleMX6@(CU329670.1:4578059_4578060)/wt ade6-M210/ade6-M216 his3D-1/his3D-1 leu1-32/leu1-32 ura4-D18/ura4-D18	This study
FY10786	h- smt-0/h-smt-0 rad3∆::kanMX6/rad3∆::kanMX6 ura4+@(CU329670.1:1111649_1111650ins)/wt natMX6@(CU329670.1:2520371_2520372ins)/wt bleMX6@(CU329670.1:4578059_4578060)/wt ade6-M210/ade6-M216 his3D-1/his3D-1 leu1-32/leu1-32 ura4-D18/ura4-D18	This study
FY10801	h- smt-0/h-smt-0 hht1-RFP::kanMX6/hht1+ rad52-aid-V5-Turg1:kanMX6/rad52-aid-V5-Turg1:kanMX6 arg3::BleMX6-arg1+-Padh1-OsTIRI1(F74A)-TADH1/arg3::BleMX6-arg1+-Padh1-OsTIRI1(F74A)-TADH1 ade6-M216/ade6-M210 his3-D1?/his3-D1? leu1-32?/leu1-32? urad4-D18?/urad4-D18?	This study
FY10802	h- smt-0 cds1∆::kanMX6 ade6-M216 his3-D1? leu1-32 ura4-D18	This study
FY10805	h- smt-0 srs2∆::kanMX6 ade6-M216 his3-D1? leu1-32 ura4-D18	This study
FY10870	h- smt-0/h-smt-0 srs2∆::kanMX6/srs2∆::kanMX6 ura4+@(CU329670.1:1111649_1111650ins)/wt natMX6@(CU329670.1:2520371_2520372ins)/wt bleMX6@(CU329670.1:4578059_4578060)/wt ade6-M210/ade6-M216 his3D-1/his3D-1 leu1-32/leu1-32 ura4-D18/ura4-D18	This study
FY10873	h- smt-0 pku70∆::kanMX6 ade6-M210 his3-D1 leu1-32 ura4-D18	This study
FY10888	h- smt-0 smc6-74 ade6-M216 his3-D1? leu1-32 ura4-D18	This study
FY10890	h90 mat2-102 ura4+@(CU329670.1:1111649_1111650ins) ura4::KanMX6 ade6-M210 his3D-1 leu1-32
FY10903	h- smt-0 mad2-myc-aid-Turg1:kanMX6 arg3::BleMX6-arg1+-Padh1-OsTIRI1F74A)-TADH1 ade6-M210 his3-D1? leu1-32? ura4-D18?	This study
FY10915	h- smt-0/h- smt-0 mad2-myc-aid-Turg1:kanMX6/mad2-myc-aid-Turg1:kanMX6 arg3::BleMX6-arg1+-Padh1-OsTIRI1F74A)-TADH1/arg3::BleMX6-arg1+-Padh1-OsTIRI1F74A)-TADH1 ade6-M210/ade6-M216 his3-D1/his3-D1 leu1-32/leu1-32 ura4-D18/ura4-D18	This study
FY10919	h- smt-0/h-smt-0 cds1∆::kanMX6/cds1∆::kanMX6 ura4+@(CU329670.1:1111649_1111650ins)/wt natMX6@(CU329670.1:2520371_2520372ins)/wt bleMX6@(CU329670.1:4578059_4578060)/wt ade6-M210/ade6-M216 his3D-1/his3D-1 leu1-32/leu1-32 ura4-D18/ura4-D18	This study
FY10921	h- smt-0 chk1∆::kanMX6 ade6-M210 his3-D1 leu1-32 ura4-D18	This study
FY10930	h- smt-0/h-smt-0 pku70∆::kanMX6/pku70∆::kanMX6 ura4+@(CU329670.1:1111649_1111650ins)/wt natMX6@(CU329670.1:2520371_2520372ins)/wt bleMX6@(CU329670.1:4578059_4578060)/wt ade6-M210/ade6-M216 his3D-1/his3D-1 leu1-32/leu1-32 ura4-D18/ura4-D18	This study
FY10942	h- smt-0 clr4∆::kanMX6 ade6-M216 his3-D1? leu1-32 ura4-D18	This study
FY10943	h- smt-0 rad8∆::kanMX6 ade6-M210 his3-D1 leu1-32 ura4-D18	This study
FY10944	h- smt-0 mgs1∆::kanMX6 ade6-M210 his3-D1 leu1-32 ura4-D18	This study
FY10946	h- smt-0 tel1∆::kanMX6 ade6-M216 his3-D1 leu1-32 ura4-D18	This study
FY10951	h- smt-0 ssb2-mCherry-NatMX rad52-aid-V5-Turg1:kanMX6, arg3::bleMX6-arg3+-Padh1-OsTIR1(F74A)-TADH1 ade6-M210	This study
FY10957	h- smt-0/h-smt-0 tel1∆::kanMX6/tel1∆::kanMX6 ura4+@(CU329670.1:1111649_1111650ins)/wt natMX6@(CU329670.1:2520371_2520372ins)/wt bleMX6@(CU329670.1:4578059_4578060)/wt ade6-M210/ade6-M216 his3D-1/his3D-1 leu1-32/leu1-32 ura4-D18/ura4-D18	This study
FY10958	h- smt-0/h-smt-0 chk1∆::kanMX6/chk1∆::kanMX6 ura4+@(CU329670.1:1111649_1111650ins)/wt natMX6@(CU329670.1:2520371_2520372ins)/wt bleMX6@(CU329670.1:4578059_4578060)/wt ade6-M210/ade6-M216 his3D-1/his3D-1 leu1-32/leu1-32 ura4-D18/ura4-D18	This study
FY10959	h- smt-0/h-smt-0 clr4∆::kanMX6/clr4∆::kanMX6 ura4+@(CU329670.1:1111649_1111650ins)/wt natMX6@(CU329670.1:2520371_2520372ins)/wt bleMX6@(CU329670.1:4578059_4578060)/wt ade6-M210/ade6-M216 his3D-1/his3D-1 leu1-32/leu1-32 ura4-D18/ura4-D18	This study
FY10962	h- smt-0 mrc1∆::kanMX6 ade6-M216 his3-D1 leu1-32 ura4-D18	This study
FY10966	h- smt-0/h-smt-0 rad8∆::kanMX6/rad8∆::kanMX6 ura4+@(CU329670.1:1111649_1111650ins)/wt natMX6@(CU329670.1:2520371_2520372ins)/wt bleMX6@(CU329670.1:4578059_4578060)/wt ade6-M210/ade6-M216 his3D-1/his3D-1 leu1-32/leu1-32 ura4-D18/ura4-D18	This study
FY10974	h- smt-0/h-smt-0 smc6-74/smc6-74 ura4+@(CU329670.1:1111649_1111650ins)/wt natMX6@(CU329670.1:2520371_2520372ins)/wt bleMX6@(CU329670.1:4578059_4578060)/wt ade6-M210/ade6-M216 his3D-1/his3D-1 leu1-32/leu1-32 ura4-D18/ura4-D18	This study
FY10976	h- smt-0/h-smt-0 mgs1∆::kanMX6/mgs1∆::kanMX6 ura4+@(CU329670.1:1111649_1111650ins)/wt natMX6@(CU329670.1:2520371_2520372ins)/wt bleMX6@(CU329670.1:4578059_4578060)/wt ade6-M210/ade6-M216 his3D-1/his3D-1 leu1-32/leu1-32 ura4-D18/ura4-D18	This study
FY10977	h- smt-0/h-smt-0 mrc1∆::kanMX6/mrc1∆::kanMX6 ura4+@(CU329670.1:1111649_1111650ins)/wt natMX6@(CU329670.1:2520371_2520372ins)/wt bleMX6@(CU329670.1:4578059_4578060)/wt ade6-M210/ade6-M216 his3D-1/his3D-1 leu1-32/leu1-32 ura4-D18/ura4-D18	This study
FY10990	h- smt-0/h-smt-0 ssb2-mCherry-NatMX/ssb2+ rad52-aid-V5-Turg1:kanMX6/rad52-aid-V5-Turg1:kanMX6 arg3::BleMX6-arg1+-Padh1-OsTIRI1F74A)-TADH1/arg3::BleMX6-arg1+-Padh1-OsTIRI1F74A)-TADH1 ade6-M216/ade6-M210 his3-D1/his3-D1 leu1-32/leu1-32 urad4-D18/urad4-D18	This study
FY11028	h- smt-0 chk1∆::KanMX6 rad52-aid-V5-Turg1:kanMX6, arg3::bleMX6-arg3+-Padh1-OsTIR1(F74A)-TADH1 ade6-M210	This study
FY11041	h- smt-0 chk1-9myc2HA6his:ura4 rad52-aid-V5-Turg1:kanMX6, arg3::bleMX6-arg3+-Padh1-OsTIR1(F74A)-TADH1 ade6-M210 his3-D1 leu1-32 ura4-D18	This study
FY11048	h- smt-0/h- smt-0 chk1-9myc2HA6his:ura4/chk1-9myc2HA6his:ura4 rad52-aid-V5-Turg1:kanMX6/rad52-aid-V5-Turg1:kanMX6, arg3::bleMX6-arg3+-Padh1-OsTIR1(F74A)-TADH1/arg3::bleMX6-arg3+-Padh1-OsTIR1(F74A)-TADH1 ade6-M210/ade6-M216 his3-D1/his3+ leu1-32/leu1+ ura4-D18/ura4-D18	This study
FY11049	h- smt-0/h- smt-0 chk1∆::KanMX/chk1∆::KanMX rad52-aid-V5-Turg1:kanMX6/rad52-aid-V5-Turg1:kanMX6, arg3::bleMX6-arg3+-Padh1-OsTIR1(F74A)-TADH1/arg3::bleMX6-arg3+-Padh1-OsTIR1(F74A)-TADH1 ade6-M210/ade6-M216	This study
